# Diet composition of reintroduced Red-and-Green Macaws (*Ara chloropterus*) reflects gradual adaption to life in the wild

**DOI:** 10.1101/2021.04.14.439368

**Authors:** Noelia L. Volpe, Bettina Thalinger, Elisabet Vilacoba, Thomas W.A. Braukmann, Adrián S. Di Giacomo, Igor Berkunsky, Darío A. Lijtmaer, Dirk Steinke, Cecilia Kopuchian

## Abstract

Over the last two centuries, the Red-and-green Macaw (*Ara chloropterus*) has become locally extinct in Argentina. In an attempt to restore its key ecosystem functions as both disperser and regulator of large-seeded plants, a reintroduction project was initiated at the Iberá National Park in northeastern Argentina. The ability of released individuals to find food is crucial, in particular when working with captive-bred animals, as long-term establishment of a self-sustaining population depends on their short-term ability to exploit wild food sources. Monitoring of feeding habits is usually conducted through behavioral observation, but in recent years DNA metabarcoding has emerged as an alternative for obtaining highly resolved data on diet composition. In this study we use a combination of both techniques to characterize the breadth and composition of the reintroduced macaws’ diet. In addition, we evaluate the efficiency of both direct field observations and metabarcoding of feces as techniques to assess diet composition. Individuals fed on a variety of plant species (*n* = 49) belonging to a broad phylogenetic spectrum (28 families). Dietary richness estimated by direct observation and metabarcoding was similar, though smaller than the combination of the two datasets as both techniques detected at least 15 species not recorded by the other method. While the total number of detected species was higher for observational data, the rate of species-detection per sampling day was higher for metabarcoding. These results suggest that a combination of both methods is required in order to obtain the most accurate account of the total diversity of the diet of a species. The ability of the reintroduced macaws to successfully exploit local food resources throughout the year indicates a good level of adjustment to the release site, an important step towards the creation of a stable, self-sustaining population of Red-and-green Macaws in Northern Argentina.

**RESUMEN:** En el transcurso de los últimos dos siglos, el Guacamayo Rojo (*Ara chloropterus*) se ha extinguido en la Argentina. Buscando recuperar su rol ecológico tanto de dispersor como de depredador de semillas de gran tamaño, se comenzó un proyecto de reintroducción de la especie en el Parque Nacional Iberá, en la región noreste del país. La capacidad para encontrar alimento por parte de los individuos liberados es crucial, particularmente cuando se trabaja con animales provenientes de condiciones de cautiverio, ya que el establecimiento de una población autosuficiente a largo plazo dependerá de la habilidad de éstos para explotar fuentes de alimento silvestre a corto plazo. El monitoreo de hábitos alimenticios se realiza usualmente a través de observaciones comportamentales. Sin embargo, en los últimos años la técnica del meta-código de barras de ADN ha surgido como una alternativa para la obtención de datos de composición dietaria con alto nivel de resolución. En este estudio, utilizamos una combinación de ambas técnicas para caracterizar la amplitud y composición de la dieta de los guacamayos reintroducidos. A su vez, evaluamos la eficiencia de la observación directa y el código de barras genético de heces como técnicas para evaluar la composición de la dieta. Los individuos se alimentaron de una amplia variedad de especies (*n* = 49), abarcando un amplio espectro filogenético (28 familias). La riqueza dietaria estimada por observación directa y por meta-código de barras genético fue similar, aunque menor a la resultante de la combinación de todos los datos ya que ambas técnicas detectaron al menos 15 especies no registradas por el otro método. Mientras que el número total de especies detectadas fue mayor para los métodos observacionales, la tasa de detección de especies por día de muestreo fue mayor para el análisis genético. Estos resultados sugieren que una combinación de ambos métodos es necesaria para obtener la descripción más precisa posible de la diversidad dietaria total de una especie. La capacidad de los guacamayos reintroducidos para explotar recursos alimenticios locales a lo largo del año estaría indicando un buen nivel de adaptación al sitio de liberación, un paso muy importante hacia el establecimiento de una población de Guacamayo Rojo estable y autosuficiente en el norte de Argentina.

**Palabras clave:** *Ara chloropterus*, Conservación, Dieta, Frugivoría, Meta-código de barras, Guacamayo Rojo, Reintroducción, Ecología trófica

**LAY SUMMARY:**

- The Red-and-green Macaw reintroduction project aims to restore this species to Argentina, where it is locally extinct. To assess if reintroduced macaws are successfully adapting to life in the wild, we studied their foraging habits at the Iberá National Park. Their food consumption was observed visually, and their feces were analyzed with molecular methods for traces of the consumed plants.
- Macaws fed from a large diversity of food items, exhibiting a flexible diet which varied with fruit availability in different months. A combination of both methods was required to obtain the most accurate account of the total diversity of the diet of a species.
- The reintroduced macaws were able to successfully locate and exploit food resources throughout the year, indicating a good level of adjustment to the release site.
