## Supplementary material Table 1 for "Diet composition of reintroduced Red-and-Green Macaws (*Ara chloropterus*) reflects gradual adaption to life in the wild"

### Sheet: ITS primers and tags
tag+part of the primer	number of randomly generated tag bases	Primer_ID	Primer 5'-3'
CTCCAAC	3	P5_ITS-u3_A	AATGATACGGCGACCACCGAGATCTACACTCTTTCCCTACACGACGCTCTTCCGATCTCTCCAWCGATGAAGAACGYAGC			P1 Primer = first round PCR primers
CTCCATC	3	P5_ITS-u3_A	AATGATACGGCGACCACCGAGATCTACACTCTTTCCCTACACGACGCTCTTCCGATCTCTCCAWCGATGAAGAACGYAGC			ITS-u3	CAWCGATGAAGAACGYAGC
GTGGCAA	4	P5_ITS-u3_B	AATGATACGGCGACCACCGAGATCTACACTCTTTCCCTACACGACGCTCTTCCGATCTGTGGCAWCGATGAAGAACGYAGC			ITS-u4	RGTTTCTTTTCCTCCGCTTA
GTGGCAT	4	P5_ITS-u3_B	AATGATACGGCGACCACCGAGATCTACACTCTTTCCCTACACGACGCTCTTCCGATCTGTGGCAWCGATGAAGAACGYAGC
CCTGCCA	5	P5_ITS-u3_C	AATGATACGGCGACCACCGAGATCTACACTCTTTCCCTACACGACGCTCTTCCGATCTCCTGCCAWCGATGAAGAACGYAGC			illumina adaptors used to bind onto the flow cell:
CCGGCGC	6	P5_ITS-u3_D	AATGATACGGCGACCACCGAGATCTACACTCTTTCCCTACACGACGCTCTTCCGATCTCCGGCGCAWCGATGAAGAACGYAGC			P5 adaptor	AATGATACGGCGACCACCGAGATCTACACTCTTTCCCTACACGACGCTCTTCCGATCT
TAATGTG	7	P5_ITS-u3_E	AATGATACGGCGACCACCGAGATCTACACTCTTTCCCTACACGACGCTCTTCCGATCTTAATGTGCAWCGATGAAGAACGYAGC			P7 adaptor	CAAGCAGAAGACGGCATACGAGATGTGACTGGAGTTCAGACGTGTGCTCTTCCGATCT
ACACAAC	3	P5_ITS-u3_F	AATGATACGGCGACCACCGAGATCTACACTCTTTCCCTACACGACGCTCTTCCGATCTACACAWCGATGAAGAACGYAGC
ACACATC	3	P5_ITS-u3_F	AATGATACGGCGACCACCGAGATCTACACTCTTTCCCTACACGACGCTCTTCCGATCTACACAWCGATGAAGAACGYAGC			in blue is the "tag" sequence alowing to assign a sequence back to an individual sample
CGGACAA	4	P5_ITS-u3_G	AATGATACGGCGACCACCGAGATCTACACTCTTTCCCTACACGACGCTCTTCCGATCTACACAWCGATGAAGAACGYAGC			tags have different length, i.e. use part of the first round primer to get staggered sequencing
CGGACAT	4	P5_ITS-u3_G	AATGATACGGCGACCACCGAGATCTACACTCTTTCCCTACACGACGCTCTTCCGATCTCGGACAWCGATGAAGAACGYAGC
TCAGACA	5	P5_ITS-u3_H	AATGATACGGCGACCACCGAGATCTACACTCTTTCCCTACACGACGCTCTTCCGATCTTCAGACAWCGATGAAGAACGYAGC			due to degenerated bases of the u3 and u4 primer, there are often two tag versions for the same sample.
TGTGTCC	6	P5_ITS-u3_I	AATGATACGGCGACCACCGAGATCTACACTCTTTCCCTACACGACGCTCTTCCGATCTTGTGTCCAWCGATGAAGAACGYAGC
GGCACCG	7	P5_ITS-u3_J	AATGATACGGCGACCACCGAGATCTACACTCTTTCCCTACACGACGCTCTTCCGATCTGGCACCGCAWCGATGAAGAACGYAGC
TATTCAA	4	P5_ITS-u3_K	AATGATACGGCGACCACCGAGATCTACACTCTTTCCCTACACGACGCTCTTCCGATCTTATTCAWCGATGAAGAACGYAGC
TATTCAT	4	P5_ITS-u3_K	AATGATACGGCGACCACCGAGATCTACACTCTTTCCCTACACGACGCTCTTCCGATCTTATTCAWCGATGAAGAACGYAGC
GCGATCA	5	P5_ITS-u3_L	AATGATACGGCGACCACCGAGATCTACACTCTTTCCCTACACGACGCTCTTCCGATCTGCGATCAWCGATGAAGAACGYAGC
CTTAGTT	3	P7_ITS-u4_A	CAAGCAGAAGACGGCATACGAGATGTGACTGGAGTTCAGACGTGTGCTCTTCCGATCTCTTRGTTTCTTTTCCTCCGCTTA
CTTGGTT	3	P7_ITS-u4_A	CAAGCAGAAGACGGCATACGAGATGTGACTGGAGTTCAGACGTGTGCTCTTCCGATCTCTTRGTTTCTTTTCCTCCGCTTA
TACCAGT	4	P7_ITS-u4_B	CAAGCAGAAGACGGCATACGAGATGTGACTGGAGTTCAGACGTGTGCTCTTCCGATCTTACCRGTTTCTTTTCCTCCGCTTA
TACCGGT	4	P7_ITS-u4_B	CAAGCAGAAGACGGCATACGAGATGTGACTGGAGTTCAGACGTGTGCTCTTCCGATCTTACCRGTTTCTTTTCCTCCGCTTA
AAGTGAG	5	P7_ITS-u4_C	CAAGCAGAAGACGGCATACGAGATGTGACTGGAGTTCAGACGTGTGCTCTTCCGATCTAAGTGRGTTTCTTTTCCTCCGCTTA
AAGTGGG	5	P7_ITS-u4_C	CAAGCAGAAGACGGCATACGAGATGTGACTGGAGTTCAGACGTGTGCTCTTCCGATCTAAGTGRGTTTCTTTTCCTCCGCTTA
AGGCATA	6	P7_ITS-u4_D	CAAGCAGAAGACGGCATACGAGATGTGACTGGAGTTCAGACGTGTGCTCTTCCGATCTAGGCATRGTTTCTTTTCCTCCGCTTA
AGGCATG	6	P7_ITS-u4_D	CAAGCAGAAGACGGCATACGAGATGTGACTGGAGTTCAGACGTGTGCTCTTCCGATCTAGGCATRGTTTCTTTTCCTCCGCTTA
AGACTCC	7	P7_ITS-u4_E	CAAGCAGAAGACGGCATACGAGATGTGACTGGAGTTCAGACGTGTGCTCTTCCGATCTAGACTCCRGTTTCTTTTCCTCCGCTTA
AAAAGTT	3	P7_ITS-u4_F	CAAGCAGAAGACGGCATACGAGATGTGACTGGAGTTCAGACGTGTGCTCTTCCGATCTAAARGTTTCTTTTCCTCCGCTTA
AAAGGTT	3	P7_ITS-u4_F	CAAGCAGAAGACGGCATACGAGATGTGACTGGAGTTCAGACGTGTGCTCTTCCGATCTAAARGTTTCTTTTCCTCCGCTTA
CCCTAGT	4	P7_ITS-u4_G	CAAGCAGAAGACGGCATACGAGATGTGACTGGAGTTCAGACGTGTGCTCTTCCGATCTCCCTRGTTTCTTTTCCTCCGCTTA
CCCTGGT	4	P7_ITS-u4_G	CAAGCAGAAGACGGCATACGAGATGTGACTGGAGTTCAGACGTGTGCTCTTCCGATCTCCCTRGTTTCTTTTCCTCCGCTTA
ATCATAG	5	P7_ITS-u4_H	CAAGCAGAAGACGGCATACGAGATGTGACTGGAGTTCAGACGTGTGCTCTTCCGATCTATCATRGTTTCTTTTCCTCCGCTTA
ATCATGG	5	P7_ITS-u4_H	CAAGCAGAAGACGGCATACGAGATGTGACTGGAGTTCAGACGTGTGCTCTTCCGATCTATCATRGTTTCTTTTCCTCCGCTTA
GGTATTA	6	P7_ITS-u4_I	CAAGCAGAAGACGGCATACGAGATGTGACTGGAGTTCAGACGTGTGCTCTTCCGATCTGGTATTRGTTTCTTTTCCTCCGCTTA
GGTATTG	6	P7_ITS-u4_I	CAAGCAGAAGACGGCATACGAGATGTGACTGGAGTTCAGACGTGTGCTCTTCCGATCTGGTATTRGTTTCTTTTCCTCCGCTTA
TTACTGC	7	P7_ITS-u4_J	CAAGCAGAAGACGGCATACGAGATGTGACTGGAGTTCAGACGTGTGCTCTTCCGATCTTTACTGCRGTTTCTTTTCCTCCGCTTA
