## Supplementary material Table 3 for "Diet composition of reintroduced Red-and-Green Macaws (*Ara chloropterus*) reflects gradual adaption to life in the wild"

### Sheet: read counts per sample
sample_name	raw read abundance per sample (paired)	filtered sequences for taxonomic assignment	sequences assigned with the custom reference database	sequences not assignable with custome reference database (going into BLAST)	plant sequences (Viridiplantae) assigned with genbank	sum of assigned Plant /Viridiplatae sequences (custom database and Genbank)
CVcontrol1	128566	68054	0	68054	0	0
MEV1	368049	210200	105	210095	266	371
MEV10	79	0	0	0	0	0
MEV11	82	0	0	0	0	0
MEV12	230545	73832	5438	68394	849	6287
MEV13	163117	73286	14418	58868	93	14511
MEV14	173265	36311	95	36216	98	193
MEV15	198250	87701	7252	80449	1943	9195
MEV16	244890	110838	19173	91665	536	19709
MEV17	246624	77727	571	77156	91	662
MEV18	26	0	0	0	0	0
MEV19	286733	97181	7682	89499	308	7990
MEV2	220254	80241	2825	77416	1052	3877
MEV20	301850	101692	20446	81246	2168	22614
MEV21	250761	111310	10517	100793	67	10584
MEV22	249938	126871	864	126007	412	1276
MEV23	145697	29979	6403	23576	160	6563
MEV24	140500	69532	41378	28154	657	42035
MEV25	187509	75765	81736	-5971	44	81780
MEV26	350343	169479	2178	167301	5330	7508
MEV27	300936	174291	737	173554	739	1476
MEV28	232430	157081	382	156699	215	597
MEV29	268332	105024	19926	85098	150	20076
MEV3	195117	91285	3298	87987	287	3585
MEV30	257347	87262	3791	83471	0	3791
MEV31	215162	43398	47434	-4036	1147	48581
MEV32	242869	98119	29108	69011	35	29143
MEV33	176350	79692	589	79103	1215	1804
MEV34	163913	80943	62110	18833	0	62110
MEV35	143964	79566	74850	4716	244	75094
MEV36	92	0	0	0	0	0
MEV37	282227	94535	99766	-5231	70	99836
MEV38	29	0	0	0	0	0
MEV39	167822	41541	36182	5359	1622	37804
MEV4	171967	58526	15	58511	282	297
MEV40	278129	58009	68531	-10522	3552	72083
MEV41	296825	104444	61285	43159	244	61529
MEV42	240260	102355	8136	94219	233	8369
MEV43	206490	49724	70994	-21270	255	71249
MEV44	59	0	0	0	0	0
MEV45	287406	104248	232	104016	108	340
MEV46	304583	120892	0	120892	794	794
MEV47	274226	120012	19023	100989	1404	20427
MEV48	34	0	0	0	0	0
MEV49	356225	159727	53444	106283	1931	55375
MEV5	172579	92130	1090	91040	2317	3407
MEV50	233217	75007	29392	45615	195	29587
MEV51	285525	83394	28571	54823	121	28692
MEV52	236197	65323	44411	20912	189	44600
MEV53	98	0	0	0	0	0
MEV54	201677	44729	1658	43071	6213	7871
MEV55	216727	53938	27039	26899	375	27414
MEV56	262421	109232	6022	103210	228	6250
MEV57	240512	63461	601	62860	192	793
MEV58	262678	108876	57373	51503	825	58198
MEV59	242873	126274	13441	112833	2152	15593
MEV6	75	0	0	0	0	0
MEV60	253572	63239	45874	17365	0	45874
MEV61	230435	71098	639	70459	330	969
MEV62	261864	83507	2038	81469	906	2944
MEV63	195377	83734	6127	77607	249	6376
MEV64	241298	115320	5077	110243	653	5730
MEV65	241389	86136	8219	77917	665	8884
MEV66	270736	94779	14584	80195	446	15030
MEV67	241857	8912	45	8867	0	45
MEV68	347242	122136	62751	59385	623	63374
MEV69	48	0	0	0	0	0
MEV7	47	0	0	0	0	0
MEV70	248010	129017	587	128430	40	627
MEV71	212291	36931	140	36791	499	639
MEV72	252313	65578	28357	37221	0	28357
MEV73	310797	40593	33538	7055	294	33832
MEV74	213536	96002	569	95433	8301	8870
MEV75	263992	104016	24998	79018	3064	28062
MEV76	240284	41728	64622	-22894	6307	70929
MEV77	295281	76587	58763	17824	125	58888
MEV78	27800	11844	2402	9442	24	2426
MEV79	367485	150482	41678	108804	98	41776
MEV8	267	28	0	28	0	0
MEV80	270068	103617	3494	100123	963	4457
MEV81	237556	97679	22001	75678	197	22198
MEV82	303989	111314	3270	108044	645	3915
MEV83	163440	60056	12767	47289	507	13274
MEV84	14	0	0	0	0	0
MEV85	128489	50453	16280	34173	44	16324
MEV86	171318	82020	30633	51387	80	30713
MEV87	165584	80464	497	79967	70	567
MEV88	136147	69885	71297	-1412	1070	72367
MEV89	150941	69028	15784	53244	146	15930
MEV9	245723	99208	2074	97134	0	2074
MEV90	202547	56694	6231	50463	0	6231
MEV91	250101	101707	15514	86193	278	15792
MEV92	184372	87143	5086	82057	277	5363
MEV93	189406	75982	16628	59354	3198	19826
MEV94	256906	106594	24435	82159	198	24633
MEV95	194493	94239	4124	90115	0	4124
MEV96	159738	76776	26515	50261	0	26515
MEVcontrol1	275513	439	0	439	0	0
MEVcontrol10	134757	0	0	0	0	0
MEVcontrol11	155540	0	0	0	0	0
MEVcontrol12	221738	0	0	0	0	0
MEVcontrol13	30444	0	0	0	0	0
MEVcontrol14	7357	0	0	0	0	0
MEVcontrol2	157826	0	0	0	0	0
MEVcontrol3	87	0	0	0	0	0
MEVcontrol4	156057	0	0	0	0	0
MEVcontrol5	28	0	0	0	0	0
MEVcontrol6	78	0	0	0	0	0
MEVcontrol7	133381	0	0	0	0	0
MEVcontrol8	64150	10	0	10	0	0
MEVcontrol9	172315	0	0	0	0	0
MEVcontrolExt	219941	962	0	962	0	0
